# SIRT1 regulates DNA damage signaling through the PP4 phosphatase complex

**DOI:** 10.1101/2022.09.29.510108

**Authors:** George Rasti, Maximilian Becker, Berta N. Vazquez, Maria Espinosa-Alcantud, Irene Fernández-Duran, Andrés Gámez-García, Jessica Gonzalez-Nieto, Laia Bosch-Presegué, Anna Marazuela-Duque, Sandra Segura-Bayona, Alessandro Ianni, Joan-Josep Bech-Serra, Michael Scher, Lourdes Serrano, Uma Shankavaram, Hediye Erdjument-Bromage, Paul Tempst, Danny Reinberg, Mireia Olivella, Travis Stracker, Carolina de la Torre, Alejandro Vaquero

**Affiliations:** Chromatin Biology Laboratory, Josep Carreras Leukaemia Research Institute (IJC), Ctra de Can Ruti, Camí de les Escoles s/n, 08916, Badalona, Barcelona, Spain; Chromatin Biology Laboratory, Cancer Epigenetics and Biology Program (PEBC), Bellvitge Biomedical Research Institute (IDIBELL), Av. Gran Via de l’Hospitalet, 199-203, 08908 L’Hospitalet de Llobregat, Barcelona, Spain; Tissue Repair and Regeneration Lab, Sciences and Methodology Department, Universitat de Vic, Universitat Central de Catalunya, Vic, Spain; Institute for Research in Biomedicine (IRB Barcelona), The Barcelona Institute of Science and Technology, Barcelona, Spain; The Francis Crick Institute, 1 Midland Road, London NW1 1AT, UK; Department of Cardiac Development and Remodeling, Max-Planck-Institute for Heart and Lung Research, Ludwigstrasse 43, 61231 Bad Nauheim, Germany; Proteomic Unit, Josep Carreras Leukaemia Research Institute (IJC), Ctra de Can Ruti, Camí de les Escoles s/n, 08916, Badalona, Barcelona, Spain; Howard Hughes Medical Institute, Division of Nucleic Acids Enzymology, Department of Biochemistry, University of Medicine and Dentistry of New Jersey, Robert Wood Johnson Medical School, New Jersey 08854 USA; Department of Science, BMCC, The City University of New York (CUNY), 199 Chambers Street N699P, New York, NY 10007, USA; Radiation Oncology Branch, National Cancer Institute, Bethesda, Maryland, 20892, USA; Molecular Biology Program, Memorial Sloan-Kettering Cancer Center, New York, New York 10065, USA; Department of Cell Biology, New York University School of Medicine, New York, NY 10016, USA; Howard Hughes Medical Institute, Department of Biochemistry, New York University School of Medicine, New York, 10016, USA; Bioinfomatics and Medical Statistics Group, Faculty of Science, Technology and Engineering. University of Vic-Central University of Catalonia, Vic, Spain

## Abstract

The Sirtuin family of NAD^+^-dependent enzymes plays an important role in maintaining genome stability upon stress. Several mammalian Sirtuins have been linked directly or indirectly to the regulation of DNA damage during replication through Homologous recombination (HR). The role of one of them, SIRT1, is intriguing as it seems to have a general regulatory role in the DNA damage response (DDR) that has not yet been addressed. SIRT1-deficient cells show impaired DDR reflected in a decrease in repair capacity, increased genome instability and decreased levels of γH2AX. Here we unveil a close functional antagonism between SIRT1 and the PP4 phosphatase multiprotein complex in the regulation of the DDR. Upon DNA damage, SIRT1 interacts specifically with the catalytical subunit PP4c and promotes its inhibition by deacetylating the WH1 domain of the regulatory subunits PP4R3α/β. This in turn regulates γH2AX and RPA2 phosphorylation, two key events in the signaling of DNA damage and repair by HR. We propose a mechanism whereby during stress, SIRT1 signaling ensures a global control of DNA damage signaling through PP4.
