## Supplementary material for "SIRT1 regulates DNA damage signaling through the PP4 phosphatase complex": Table_S1

### Sheet: SIRT1 ID
NAD-dependent protein deacetylase sirtuin-1 OS=Homo sapiens OX=9606 GN=SIRT1 PE=1 SV=2
Database: SwissProt
Score: 146
Expect: 5.1e-11
Monoisotopic mass (Mr): 81,630
Protein sequence coverage: 45%
Start	End	Observed, m/z	Mr(expt)	Mr(calc)	ppm	Peptide Sequence
2	22	1966.96	1965.96	1965.94	9.44	M.ADEAALALQPGGSPSAAGADR.E + Acetyl (Protein N-term)
2	34	3132.45	3131.45	3131.51	-20.5	M.ADEAALALQPGGSPSAAGADREAASSPAGEPLR.K + Acetyl (Protein N-term)
23	34	1184.56	1183.56	1183.58	-23.3	R.EAASSPAGEPLR.K
23	35	1312.66	1311.65	1311.68	-19.5	R.EAASSPAGEPLRK.R
39	46	899.436	898.428	898.462	-37.6	R.RDGPGLER.S
47	58	1124.5	1123.49	1123.53	-27.6	R.SPGEPGGAAPER.E
78	112	3238.41	3237.4	3237.44	-12.3	R.EAEAEAAAAGGEQEAQATAAAGEGDNGPGLQGPSR.E
113	143	3411.35	3410.34	3410.41	-19.4	R.EPPLADNLYDEDDDDEGEEEEEAAAAAIGYR.D
168	181	1554.72	1553.72	1553.73	-10.8	R.ASHASSSDWTPRPR.I
182	199	2073.08	2072.07	2072.05	10.8	R.IGPYTFVQQHLMIGTDPR.T
182	199	2089.04	2088.04	2088.05	-4.57	R.IGPYTFVQQHLMIGTDPR.T + Oxidation (M)
238	248	1246.67	1245.66	1245.65	13.3	R.KDINTIEDAVK.L + Deamidated (NQ)
239	248	1117.59	1116.58	1116.57	11.2	K.DINTIEDAVK.L
275	282	937.461	936.453	936.478	-26	R.SRDGIYAR.L
304	311	1034.59	1033.58	1033.57	6.61	R.KDPRPFFK.F
315	328	1646.81	1645.8	1645.79	5.76	K.EIYPGQFQPSLCHK.F
329	338	1107.57	1106.57	1106.6	-27.5	K.FIALSDKEGK.L
342	358	1962.99	1961.98	1961.98	-0.47	R.NYTQNIDTLEQVAGIQR.I
376	384	1082.55	1081.55	1081.52	22.3	K.YKVDCEAVR.G
385	394	1144.62	1143.61	1143.6	7.04	R.GDIFNQVVPR.C
445	466	2448.45	2447.44	2447.44	2.08	K.VRPVALIPSSIPHEVPQILINR.E
507	516	1169.63	1168.62	1168.65	-18.3	K.LSEITEKPPR.T
520	543	2653.32	2652.31	2652.29	8.62	K.ELAYLSELPPTPLHVSEDSSSPER.T
587	601	1732.8	1731.79	1731.8	-6.22	R.NVESIAEQMENPDLK.N + Oxidation (M)
636	649	1702.91	1701.9	1701.9	2.15	R.RLDGNQYLFLPPNR.Y
637	649	1546.81	1545.8	1545.79	6.96	R.LDGNQYLFLPPNR.Y

### Sheet: PPP4R3A ID
Serine/threonine-protein phosphatase 4 regulatory subunit 3A OS=Homo sapiens OX=9606 GN=PPP4R3A PE=1 SV=1
Database: SwissProt
Score: 91
Expect: 1.6e-05
Monoisotopic mass (Mr): 95,308
Protein sequence coverage: 45%
Start	End	Observed, m/z	Mr(expt)	Mr(calc)	ppm	Peptide Sequence
10	22	1709.81	1708.8	1708.78	10.1	K.VYTLNEDRQWDDR.G
44	55	1248.62	1247.61	1247.62	-12.6	R.AESDGSLLLESK.I
56	64	1048.55	1047.55	1047.53	11.3	K.INPNTAYQK.Q
236	242	930.525	929.518	929.508	10	K.HREFLTK.T
246	258	1514.85	1513.84	1513.84	1.69	K.FKEVIPISDPELK.Q
248	260	1495.84	1494.83	1494.83	-0.41	K.EVIPISDPELKQK.I
329	336	991.587	990.58	990.539	41.7	R.QELVNFLK.E + Deamidated (NQ)
398	412	1767.76	1766.76	1766.78	-12.7	R.EFVMQEAQQNDDVSK.K
398	412	1783.85	1782.84	1782.77	36.8	R.EFVMQEAQQNDDVSK.K + Oxidation (M)
398	413	1895.82	1894.82	1894.87	-30.3	R.EFVMQEAQQNDDVSKK.L
454	470	1890.94	1889.93	1889.94	-5.13	R.TLVDPENMLATANKTEK.T + Oxidation (M)
529	538	1261.75	1260.74	1260.72	17.2	K.NYIINKDILR.R
539	547	1016.62	1015.61	1015.62	-9.33	R.RVLVLMASK.H
539	547	1032.66	1031.66	1031.62	40.3	R.RVLVLMASK.H + Oxidation (M)
562	572	1367.75	1366.74	1366.72	14.8	K.IIGLKDEFYNR.Y
615	626	1460.79	1459.78	1459.75	21.8	K.SLTAHVIENYWK.A
627	638	1427.73	1426.72	1426.7	15.2	K.ALEDVDYVQTFK.G
642	648	976.54	975.533	975.525	8.23	K.LRFEQQR.E
754	786	3037.44	3036.43	3036.46	-9.52	K.TNLTSQSSTTNLPGSPGSPGSPGSPGSPGSVPK.N

### Sheet: PPP4R3B ID
Serine/threonine-protein phosphatase 4 regulatory subunit 3B OS=Homo sapiens OX=9606 GN=PPP4R3B PE=1 SV=2
Database: SwissProt
Score: 17
Expect: 17
Monoisotopic mass (Mr): 97,397
Protein sequence coverage: 7%
Start	End	Observed, m/z	Mr(expt)	Mr(calc)	ppm	Peptide Sequence
10	17	1009.53	1008.52	1008.49	32.8	K.VYTLNEDR.Q
10	22	1709.8	1708.79	1708.78	8.32	K.VYTLNEDRQWDDR.G
44	55	1248.7	1247.69	1247.62	55.5	R.AESDGSLLLESK.I
238	244	930.516	929.509	929.508	1.01	R.HREFLTK.T
248	260	1546.87	1545.87	1545.84	16.5	K.FKEVIPITDSELR.Q
250	260	1271.76	1270.75	1270.68	59.7	K.EVIPITDSELR.Q
583	592	1144.63	1143.62	1143.62	-1.35	K.HTFLALCALR.F
597	607	1367.75	1366.75	1366.72	16.3	R.IIGLKDEFYNR.Y
690	698	998.592	997.584	997.592	-7.7	K.LNSVPSILR.S
819	842	2695.02	2694.02	2694.13	-42.6	K.GSLVGLVDYPDDEEEDEEEESSPR.K

### Sheet: PPP4R2 ID
Serine/threonine-protein phosphatase 4 regulatory subunit 2 OS=Homo sapiens GN=PPP4R2 PE=1 SV=3
Database: SwissProt
Score: 74
Expect: 0.00083
Monoisotopic mass (Mr): 46,869
Protein sequence coverage: 53%
Start	End	Observed, m/z	Mr(expt)	Mr(calc)	ppm	Peptide Sequence
6	15	1220.65	1219.65	1219.64	1.56	R.LQEALKDFEK.R
20	34	1700.91	1699.9	1699.84	33	K.EVCPVLDQFLCHVAK.T
35	46	1455.71	1454.7	1454.69	9.16	K.TGETMIQWSQFK.G
35	46	1471.68	1470.68	1470.68	-3.13	K.TGETMIQWSQFK.G + Oxidation (M)
47	55	1144.62	1143.61	1143.63	-15.8	K.GYFIFKLEK.V
69	84	1862.84	1861.83	1861.86	-11.2	R.GPPNPNVEYIPFDEMK.E + Oxidation (M)
69	86	2131.97	2130.96	2131	-21.9	R.GPPNPNVEYIPFDEMKER.I
69	86	2147.97	2146.96	2147	-17.5	R.GPPNPNVEYIPFDEMKER.I + Oxidation (M)
90	103	1562.86	1561.85	1561.86	-7.01	K.IVTGFNGIPFTIQR.L
150	165	1786.84	1785.83	1785.78	28.2	R.MNGVMFPGNSPSYTER.S
150	165	1818.76	1817.75	1817.77	-13	R.MNGVMFPGNSPSYTER.S + 2 Oxidation (M)
166	181	1717.94	1716.93	1716.94	-3.84	R.SNINGPGTPRPLNRPK.V
182	200	1950.95	1949.95	1949.93	11.6	K.VSLSAPMTTNGLPESTDSK.E + Oxidation (M)
211	229	1976.9	1975.89	1975.9	-1.18	K.NHSDSSTSESEVSSVSPLK.N
230	246	1903.87	1902.86	1902.87	-5.27	K.NKHPDEDAVEAEGHEVK.R

### Sheet: PPP4C ID
Serine/threonine-protein phosphatase 4 catalytic subunit OS=Homo sapiens OX=9606 GN=PPP4C PE=1 SV=1
Database: SwissProt
Score: 36
Expect: 5.2
Monoisotopic mass (Mr): 35,057
Protein sequence coverage: 11%
Start	End	Observed, m/z	Mr(expt)	Mr(calc)	ppm	Peptide Sequence
2	9	960.465	959.457	959.456	1.42	M.AEISDLDR.Q + Acetyl (Protein N-term)
10	16	942.551	941.544	941.541	3.28	R.QIEQLRR.C
34	44	1315.69	1314.69	1314.68	6.7	R.EILVEESNVQR.V
237	246	1191.59	1190.58	1190.58	2.81	R.AHQLVMEGYK.W + Oxidation (M)
